# A time- and space-resolved nuclear receptor atlas in mouse liver

**DOI:** 10.1101/2023.01.24.525180

**Authors:** Francesco Paolo Zummo, Alexandre Berthier, Céline Gheeraert, Manjula Vinod, Marie Bobowski-Gérard, Olivier Molendi-Coste, Laurent Pineau, Matthieu Jung, Loic Guille, Julie Chevalier-Dubois, David Dombrowicz, Bart Staels, Jérôme Eeckhoute, Philippe Lefebvre

## Abstract

The unique functional versatility of the liver is paramount for organismal homeostasis. Both liver development and adult functions are controlled by tightly regulated transcription factor networks, within which nuclear receptors regulate essential functions of parenchymal and non-parenchymal cells. Acting as transcription factors sensitive to extracellular cues such as steroidal hormones, lipid metabolites, xenobiotics… and modulated by intracellular signaling pathways, nuclear receptors orchestrate many aspects of hepatic physiology. While liver functional zonation and adaptability to fluctuating conditions are known to rely on a sophisticated cellular architecture, a comprehensive knowledge of nuclear receptor functions in the different liver cell types is still lacking. As a first step toward the accurate mapping of nuclear receptor functions in mouse liver, we characterized their levels of expression in whole liver as a function of time and diet, and explored nuclear receptor isoform expression in hepatocytes, cholangiocytes, Kupffer cells, hepatic stellate cells and liver sinusoidal cells. In addition, we leveraged liver single cell RNAseq studies to provide here an up-to-date compendium of nuclear receptor expression in mouse liver in space and time.
