## Supplementary material for "A time- and space-resolved nuclear receptor atlas in mouse liver": Supp. Table 1

### Sheet: Feuil1
Gene symbol	Official name	Species	NCBI gene number	Sense/ Antisense	Exon	Sequence
Acta2	Actin, alpha 2, smooth muscle, aorta	Mouse	NM_007392	Sense	exon 4	ACTGAACCCTAAGGCCAACC
Acta2	Actin, alpha 2, smooth muscle, aorta	Mouse	NM_007392	Antisense	exon 6	CACACCATCTCCAGAGTCCA
Alb	Albumin	Mouse	NM_009654.3	Sense	exon 9-10	GCTACGGCACAGTGCTTGCT
Alb	Albumin	Mouse	NM_009654.3	Antisense	exon 11	TCCACGAGAGTTGGGGTTGA
Cd68	Cd68 (macrosialin)	Mouse	NM_009853	Sense	exon 1-2	GCTTATAGCCCAAGGAACAGAG
Cd68	Cd68 (macrosialin)	Mouse	NM_009853	Antisense	exon 2	CTGTAGGTGTCATCGTGAAGGA
Cdh5	Cadherin 5	Mouse	NM_009868	Sense	exon 1	TTCAACTCATACCTCAATTC
Cdh5	Cadherin 5	Mouse	NM_009868	Antisense	exon 1	TGGCTATCTCCATTATACAG
Ck18	Keratin 18	Mouse	NM_010664.2	Sense	exon 3	ATGCGCCAGTCTGTGGAGAGCGA
Ck18	Keratin 18	Mouse	NM_010664.2	Antisense	exon 4	GCGCGGATGTCCGCCATGATCTT
Ck19	Keratin 19	Mouse	NM_008471.2	Sense	exon2-3	GGTCAGTGTGGAGGTGGATT
Ck19	Keratin 19	Mouse	NM_008471.2	Antisense	exon2-3	CCTCAATCCGAGCAAGGTAG
Dcn	Decorin	Mouse	NM_007833.6	Sense	exon 1	AGGAGAAGTGAGGGGAGACA
Dcn	Decorin	Mouse	NM_007833.6	Antisense	exon 1	GTGCCAGAAGGAAGAAGATGAG
Des	Desmin	Mouse	NM_010043	Sense	exon 6	GCCCGCCATCTGCGCGAGT
Des	Desmin	Mouse	NM_010043	Antisense	exon 7-8	TGCTCGGGGCTGGTTTCTCGGAAG
Epcam	Epithelial cell adhesion molecule	Mouse	NM_008532.2	Sense	exon 8	CGTTGATGAAAAGGCACCCG
Epcam	Epithelial cell adhesion molecule	Mouse	NM_008532.2	Antisense	exon 9	TTCCTTGTAGATATAACCAGGACAA
Jag1	Jagged Canonical Notch Ligand	Mouse	NM_013822.5	Sense	exon 7-8	CCCACGTGTTCCACAAACATC
Jag1	Jagged Canonical Notch Ligand	Mouse	NM_013822.5	Antisense	exon 7-8	CCATGGGAACAGTTATTTGGAGA
Lrat	Lecithin-retinol acyltransferase (phosphatidylcholine-retinol-O-acyltransferase)	Mouse	NM_023624.4	Sense	exon 1	AGGCTGAGAAGTTCTATGACACC
Lrat	Lecithin-retinol acyltransferase (phosphatidylcholine-retinol-O-acyltransferase)	Mouse	NM_023624.4	Antisense	exon 2	TTGACCTGTGGACTGGAAGC
Lyz2	Lysozyme 2	Mouse	NM_017372.3	Sense	exon3	CAATGTGCAAAGAGGGTGGTG
Lyz2	Lysozyme 2	Mouse	NM_017372.3	Antisense	exon4	TAGAGGGGAAATCGAGGGAATG
Prom1	Prominin 1	Mouse	NM_008935.2	Sense	exon 22-23	ATACGACGATGTTGAGACTG
Prom1	Prominin 1	Mouse	NM_008935.2	Antisense	exon 26	GCTTGTCATAACAGGATTGT
Rplp0	Rplp0 ribosomal protein, large, P0	Mouse	NM_007475	Sense	exon 4	GGGCATCACCACGAAAAT
Rplp0	Rplp0 ribosomal protein, large, P0	Mouse	NM_007475	Antisense	exon 5	CTCGCTGGCTCCCACCTT
Sglt1	Solute Carrier Family 5 Member 1	Mouse	NM_019810	Sense	exon 3	AGCCTCTCTCTTTGCCAGTAACA
Sglt1	Solute Carrier Family 5 Member 1	Mouse	NM_019810	Antisense	exon 4	ACCCCGGCCTTGATGTAAAT
Sox9	SRY-Box Transcription Factor 9	Mouse	NM_011448.4	Sense	exon1-2	ACTCTGGGCAAGCTCTGGAG
Sox9	SRY-Box Transcription Factor 9	Mouse	NM_011448.4	Antisense	exon1-2	CGAAGGGTCTCTTCTCGCTCT
Stab1	Stabilin1	Mouse	NM_138672.2	Sense	exon 1	CTGCAATCACTGTCCCCACA
Stab1	Stabilin1	Mouse	NM_138672.2	Antisense	exon 2	ACCGTACCGTCTGCCCTC
Gapdh	Glyceraldehyde-3-phosphate dehydrogenase	Mouse	BC145812	Sense	exon 4	TGCCCAGAACATCATCCCTG
Gapdh	Glyceraldehyde-3-phosphate dehydrogenase	Mouse	BC145812	Antisense	exon 4	TCAGATCCACGACGGACACA
Clec4f	C-type lectin domain family 4, member f	Mouse	NM_016751	Sense	exon2	CCCAGGACCCTGCGGCACGTC
Clec4f	C-type lectin domain family 4, member f	Mouse	NM_016751	Antisense	exon3	CCGAAGCAGGAGGGAGGGAGGCTC
Pecam1	Platelet And Endothelial Cell Adhesion Molecule 1	Mouse	NM_008816.3	Sense	exon 13	GGAAGTGTCCTCCCTTGAGC
Pecam1	Platelet And Endothelial Cell Adhesion Molecule 1	Mouse	NM_008816.3	Antisense	exon 14/15	GCCTTCCGTTCTTAGGGTCG
